# poly(UG)-tailed RNAs in Genome Protection and Epigenetic Inheritance

**DOI:** 10.1101/2019.12.31.891960

**Authors:** Aditi Shukla, Jenny Yan, Daniel J. Pagano, Anne E. Dodson, Yuhan Fei, Josh Gorham, J.G. Seidman, Marvin Wickens, Scott Kennedy

## Abstract

Mobile genetic elements threaten genome integrity in all organisms. MUT-2/RDE-3 is a ribonucleotidyltransferase required for transposon silencing and RNA interference (RNAi) in *C. elegans*. When tethered to RNAs in heterologous expression systems, RDE-3 can add long stretches of alternating non-templated uridine (U) and guanosine (G) ribonucleotides to the 3’ termini of these RNAs (polyUG or pUG tails). Here, we show that, in its natural context in *C. elegans*, RDE-3 adds pUG tails to transposon RNAs, as well as to targets of RNAi. pUG tails with more than 16 perfectly alternating 3’ U and G nucleotides convert otherwise inert RNA fragments into agents of gene silencing. pUG tails promote gene silencing by recruiting RNA-dependent RNA Polymerases (RdRPs), which use pUG-tailed RNAs as templates to synthesize small interfering RNAs (siRNAs). Cycles of pUG RNA-templated siRNA synthesis and siRNA-directed mRNA pUGylation underlie dsRNA-directed transgenerational epigenetic inheritance in the *C. elegans* germline. Our results show that pUG tails convert RNAs into transgenerational memories of past gene silencing events, which, we speculate, allow parents to inoculate progeny against the expression of unwanted or parasitic genetic elements.
