## Supplementary material for "poly(UG)-tailed RNAs in Genome Protection and Epigenetic Inheritance": Table S2

### Sheet: Sheet1
Table S2. Genes upregulated in rde-3(-) mutants.
List of genes upregulated in rde-3(-)mutants (adjusted p value <0.05 and log2fold change >1.5). Data is based on mRNA-seq performed on two replicates each of WT vs. rde-3(-) animals.
Gene	log2FoldChange	Fold Change	padj
F11D11.3	11.0046	2054.58	6.24507e-12
C38D9.2	9.57996	765.341	7.97288e-66
21ur-10687	8.76233	434.234	2.92532e-08
21ur-10492	8.70742	418.018	1.35261e-14
Y47H10A.5	8.64468	400.228	1.65353e-30
F15D4.5	8.53256	370.301	1.7176e-141
F49F1.17	8.46447	353.232	1.91953e-06
F55B11.6	8.30101	315.393	3.00215e-07
K08D10.11	8.10594	275.505	8.71954e-06
K08D10.15	7.99355	254.858	1.48875e-05
ZC15.3	7.87201	234.268	1.02713e-08
cyp-35A1	7.39432	168.234	0.000197341
F11D11.4	6.89024	118.623	0.0011955
F07B7.1	6.7173	105.222	4.89835e-15
K09H11.11	6.71073	104.744	9.85072e-22
F40G12.7	6.59515	96.6803	0.00350958
srg-31	6.49431	90.1534	0.00632994
sdz-25	6.42776	86.089	0.0063023
abu-8	6.42085	85.6779	0.00580273
cyp-13A8	6.32924	80.4066	0.00866666
nhx-6	6.31656	79.7028	1.99591e-09
clec-168	6.22783	74.9485	0.00105628
C38D9.13	6.18721	72.8677	0.00113542
phat-5	6.12634	69.8573	0.0157437
W09B7.1	6.0675	67.0655	1.29774e-10
fbxb-44	6.00267	64.1188	0.0193677
F49F1.8	5.99391	63.7302	1.48269e-26
C08B6.4	5.94447	61.5836	0.00248958
Y41C4A.32	5.91357	60.2786	1.04127e-29
F55C9.5	5.88976	59.2917	0.0278221
F33H12.7	5.8308	56.9173	2.67675e-09
F53H2.1	5.81159	56.1646	0.00395929
C08F11.7	5.79069	55.357	9.24323e-12
col-165	5.77692	54.8311	1.77878e-07
ZK262.9	5.70573	52.1909	2.74724e-09
ins-31	5.68421	51.4182	0.0439847
F15B9.6	5.66719	50.8153	8.54558e-24
ZC15.1	5.59377	48.2938	0.00697441
cut-3	5.54469	46.6787	2.46244e-19
F15D4.6	5.28249	38.9214	1.91744e-12
C18H7.1	5.2818	38.9029	0.000683146
C08E8.4	5.0816	33.8622	3.87045e-26
mtl-1	5.06082	33.378	0.00556678
F47B8.4	5.031	32.6951	0.029601
hch-1	4.99914	31.9808	7.35467e-06
col-74	4.97255	31.3968	3.22154e-06
tbb-6	4.8596	29.0326	4.74979e-68
ZC15.4	4.72708	26.4846	1.94396e-06
cyp-13A7	4.59391	24.1493	5.53825e-11
ZK262.8	4.56264	23.6315	4.6797e-09
F58H7.5	4.48064	22.3258	2.53351e-21
fbxa-163	4.42782	21.5232	0.0180915
CER3-LTR_CE:Gypsy:LTR	4.35942	20.5266	0.0186098
fbxb-97	4.35125	20.4107	6.28508e-25
T24E12.5	4.3493	20.3831	9.64563e-07
dpy-14	4.34005	20.2529	1.07086e-08
Y37H9A.2	4.23426	18.8208	8.81082e-05
phg-1	4.20444	18.4359	0.0269447
T26H5.9	4.16346	17.9195	2.33639e-19
C25F9.11	4.1535	17.7962	0.00036572
hil-7	4.14949	17.7468	0.0420545
Y61A9LA.12	4.08978	17.0273	6.3651e-11
F08G2.5	4.06553	16.7435	4.20271e-10
asp-17	4.01504	16.1677	1.75428e-20
T08B6.5	3.99285	15.9209	0.0165963
clec-219	3.98653	15.8513	0.0463706
pqn-73	3.96461	15.6123	0.00549477
cdr-4	3.94926	15.4471	6.98706e-15
F30H5.3	3.94527	15.4044	0.000718581
R09E10.5	3.9338	15.2824	0.00657847
E04D5.4	3.74594	13.4165	1.07374e-05
F19B10.14	3.71445	13.1269	9.2979e-07
Y61A9LA.5	3.65712	12.6155	4.72612e-15
srw-85	3.61799	12.2779	0.00615725
R02F11.1	3.60602	12.1764	0.00951215
lpr-4	3.59934	12.1202	4.27414e-05
npp-26	3.56476	11.8332	0.0058038
CER3-I_CE:Gypsy:LTR	3.5624	11.8138	2.33486e-13
ZK896.1	3.54618	11.6817	1.02171e-12
Y25C1A.6	3.50371	11.3428	0.0033186
cyp-13A6	3.47375	11.1097	0.0392652
K04H4.2	3.47302	11.1041	6.05128e-05
sams-2	3.42219	10.7197	0.000353576
bath-13	3.40803	10.615	6.20233e-05
C32B5.6	3.40285	10.5769	0.00745862
T19D12.4	3.37644	10.3851	1.33049e-19
fbxa-88	3.37343	10.3634	0.0301757
tsp-2	3.35665	10.2436	3.29605e-05
C49G7.12	3.35534	10.2343	2.40335e-07
clec-71	3.33714	10.106	0.0316712
F28F8.7	3.32401	10.0145	4.44246e-60
linc-45	3.32097	9.99333	0.0431188
C18H2.1	3.29836	9.83797	8.21258e-18
zip-10	3.29688	9.82787	3.47843e-07
C41D11.6	3.28322	9.73525	5.49933e-19
F49F1.7	3.28148	9.72352	3.18527e-09
arf-1.1	3.27731	9.69544	1.02319e-12
Y47D3B.1	3.27243	9.6627	0.0109182
tsp-1	3.24547	9.48384	1.13404e-05
C46G7.111	3.23019	9.38388	0.00666216
hpo-2	3.22967	9.38054	0.0231809
abu-14	3.2137	9.27726	0.00172187
AC8.3	3.18758	9.11082	0.000927602
C49G7.7	3.16742	8.9844	0.00371624
CER9-I_CE:Pao:LTR	3.15593	8.91311	1.58256e-108
Y48G1BM.8	3.1515	8.8858	1.42797e-13
fbxa-162	3.12514	8.72489	0.00679589
acd-1	3.11416	8.65875	0.0377691
W09H1.4	3.09485	8.54361	3.43642e-13
rnh-1.3	3.07156	8.40683	1.00065e-37
Y46G5A.6	3.07126	8.4051	6.7187e-10
K01A11.3	3.05838	8.33035	4.27983e-05
T23G5.10	3.05302	8.29949	5.15642e-05
gst-38	3.01984	8.11078	1.05386e-13
C46A5.4	3.01016	8.05652	0.0106329
dpy-17	2.94979	7.72639	1.60888e-22
dpy-7	2.93994	7.67379	0.000402188
swt-6	2.88934	7.4093	9.90909e-42
Y54G2A.21	2.88196	7.37149	1.73919e-17
F40G9.20	2.88119	7.36758	0.000706691
Y54G2A.36	2.8802	7.36253	7.32645e-41
C09G5.7	2.87844	7.35355	0.0109032
W09B7.2	2.86331	7.27685	4.3826e-06
grl-7	2.85929	7.25656	0.0202343
egl-46	2.85116	7.21579	0.00847851
ptr-10	2.85104	7.21519	0.00310828
clec-266	2.84071	7.16374	3.55548e-08
Y46H3C.6	2.82131	7.06805	0.000500342
F59B2.12	2.81909	7.05716	3.73227e-08
C46G7.5	2.81306	7.02774	2.34752e-06
igcm-1	2.81235	7.02428	0.00397063
cdr-2	2.80572	6.99208	3.70204e-36
T19D12.5	2.80444	6.98587	1.42749e-11
arrd-1	2.79632	6.94665	0.000486563
TC5:TcMar-Tc4:DNA	2.79372	6.93417	1.09851e-17
strm-1	2.77245	6.83269	0.000548654
ZK430.5	2.77218	6.83141	0.000884007
T20F5.4	2.76815	6.81235	0.00234254
clec-78	2.76221	6.78435	3.63959e-06
MIRAGE1:CMC-Mirage:DNA	2.75601	6.75526	1.92786e-63
Y67D8C.23	2.75291	6.74074	5.34211e-06
F27C1.18	2.73967	6.6792	0.0416291
C34H4.2	2.73818	6.67229	1.14056e-47
C08F11.6	2.727	6.62076	0.00074805
F41G4.7	2.72449	6.60926	0.00596461
egl-1	2.71992	6.58835	0.034359
dod-20	2.70659	6.52778	0.0019404
T28H10.3	2.70512	6.52114	1.8144e-50
fbxa-11	2.69362	6.46936	1.93897e-07
agmo-1	2.66574	6.34555	0.0233876
T01D3.3	2.65783	6.31081	1.285e-06
vet-6	2.65711	6.3077	4.31505e-10
saeg-2	2.64958	6.27484	2.85788e-26
C30G12.1	2.64491	6.25456	0.000225692
tts-1	2.62996	6.1901	0.00890067
F56D6.16	2.61786	6.13841	1.27194e-07
F29G9.1	2.60095	6.06686	0.0243371
T28D6.15	2.59709	6.05065	0.0421905
Y38F2AL.12	2.59546	6.04382	0.0400775
ptr-4	2.57351	5.95255	2.31472e-05
dod-19	2.55882	5.89227	1.92786e-63
timm-17B.2	2.53304	5.7879	3.88264e-18
fbxa-24	2.51894	5.73159	0.000126048
T24H10.5	2.5164	5.72154	0.000964024
Y24F12A.3	2.50699	5.68433	6.80066e-05
tts-2	2.50468	5.67524	0.00190852
plg-1	2.49023	5.61866	2.70858e-08
B0462.5	2.47906	5.57532	0.000151899
Y65B4BL.1	2.47442	5.55744	0.000106439
dct-17	2.46863	5.53517	2.77496e-25
cdr-1	2.43882	5.42199	0.0320584
dpy-2	2.43345	5.40185	0.000118796
F08F3.8	2.42897	5.38509	0.000863134
F46E10.2	2.41332	5.32698	0.00164819
mul-1	2.41329	5.32687	0.000140779
F07B7.2	2.40469	5.29523	5.48558e-05
Tc1:TcMar-Tc1:DNA	2.39797	5.27059	6.88902e-12
Y46G5A.43	2.39763	5.26938	4.37872e-08
F43D9.1	2.39571	5.26236	0.000416447
T12B5.9	2.38716	5.23128	0.0444561
pqn-32	2.37489	5.18696	4.27414e-05
cut-2	2.37197	5.17647	0.00715408
Y53F4B.6	2.34628	5.08513	0.0148947
C06C3.5	2.34601	5.08417	9.02737e-08
lec-11	2.33643	5.05052	1.06137e-11
srd-64	2.32745	5.01917	0.0131899
T05H10.3	2.32498	5.0106	0.00224285
R03H10.6	2.31865	4.98864	0.000772119
cyp-13A5	2.31752	4.98473	4.8283e-11
F58E6.13	2.31196	4.96557	0.044408
ZK402.3	2.31025	4.9597	0.0062873
sdz-26	2.30909	4.95569	0.0270341
mlt-11	2.30904	4.95554	3.71782e-10
Y41D4B.18	2.2899	4.89021	0.000150956
F23H12.5	2.28392	4.86999	0.013225
H42K12.3	2.28225	4.86437	0.0194789
C03A7.2	2.27791	4.84973	0.000433474
B0334.6	2.26927	4.82079	0.0112056
H14E04.3	2.26915	4.82039	0.0012226
F53B2.8	2.26675	4.81239	6.76378e-05
M163.16	2.26449	4.80484	1.75222e-05
irg-2	2.26055	4.79173	0.000116859
grl-5	2.25508	4.77359	0.0372525
glf-1	2.25316	4.76724	0.000187574
wrt-2	2.24913	4.75395	0.0198875
fbxc-51	2.24725	4.74775	2.32513e-06
TC4:TcMar-Tc4:DNA	2.24649	4.74528	1.87167e-24
B0024.4	2.23953	4.72243	1.74195e-08
Y38H8A.8	2.23326	4.70195	8.48904e-06
dao-2	2.23186	4.69739	0.00510575
K06B9.2	2.2103	4.62772	4.41626e-05
his-24	2.2082	4.62097	8.18244e-15
arrd-2	2.20573	4.61309	0.0143323
Y110A2AL.4	2.18799	4.55669	0.0198081
lea-1	2.18766	4.55566	8.94187e-67
pho-9	2.16831	4.49498	1.62055e-09
Y37E3.30	2.15768	4.46196	0.00441836
C50F7.5	2.15342	4.44881	6.4646e-05
F41B5.1	2.14817	4.43266	3.64289e-06
C09F9.2	2.14267	4.41579	7.78977e-06
sepa-1	2.13498	4.39231	5.28974e-07
fbxa-182	2.10825	4.31167	8.11532e-08
skr-4	2.10561	4.30379	2.61416e-08
lpr-3	2.1028	4.29542	0.00418564
B0391.8	2.09485	4.27182	4.49104e-09
F33D4.6	2.08483	4.24226	0.0153828
parn-1	2.0843	4.24069	3.56486e-22
sqt-3	2.08194	4.23377	5.03804e-20
tba-7	2.07738	4.2204	6.85912e-19
C48D1.5	2.07723	4.21996	0.00118432
F53B1.4	2.07362	4.2094	0.00270917
H43E16.1	2.06757	4.19179	3.70046e-15
Y41D4B.17	2.05292	4.14944	0.0449639
ZK1055.7	2.04057	4.11407	2.75838e-20
Chapaev-2_CE:CMC-Chapaev:DNA	2.04049	4.11385	7.03455e-12
Y94H6A.10	2.02898	4.08118	2.55524e-14
CEMUDR1:MULE-MuDR:DNA	2.0234	4.06541	7.8186e-33
enu-3.1	2.02033	4.05677	4.24003e-13
ZC123.1	2.01894	4.05286	0.032584
ZC239.14	2.01515	4.04221	0.0102664
mlt-8	2.01416	4.03945	0.0130919
Y69A2AL.2	2.00457	4.01269	5.63611e-14
hil-3	1.99388	3.98308	6.0426e-07
mlt-9	1.99012	3.97271	0.026865
lys-7	1.97649	3.93536	0.0146704
K08D8.4	1.95505	3.8773	1.91744e-12
comt-3	1.95105	3.86655	1.41984e-20
ceh-32	1.94668	3.85486	0.000448109
T21C12.8	1.94271	3.84426	0.0347813
lys-1	1.94159	3.84128	1.97137e-61
oac-14	1.94013	3.8374	0.00281415
Y22D7AR.7	1.93607	3.82663	0.0254829
clec-72	1.91154	3.7621	0.000718581
igcm-4	1.90238	3.73828	3.5888e-07
pgp-9	1.8984	3.728	1.76626e-24
M01G12.9	1.8962	3.72232	1.95206e-09
mth-1	1.893	3.71407	4.03694e-16
wrt-1	1.88418	3.69144	0.00690172
cld-9	1.87945	3.67936	4.4806e-17
tbb-4	1.87259	3.66188	0.0347087
ugt-62	1.86352	3.63894	3.09457e-49
F37H8.2	1.86273	3.63695	8.41087e-05
anr-35	1.85	3.60501	0.00699301
hsp-17	1.84249	3.58629	3.70636e-17
CER13-I_CE:Pao:LTR	1.83936	3.57851	0.0182362
E02C12.6	1.83857	3.57655	0.0437979
K03A11.1	1.83273	3.5621	0.000273753
valv-1	1.83271	3.56205	0.000441869
bath-20	1.82772	3.54975	0.022927
cht-1	1.82488	3.54278	2.39603e-13
clec-41	1.82354	3.53949	7.0042e-46
Tc1A:TcMar-Tc1:DNA	1.81605	3.52117	3.77009e-16
C10C5.2	1.81457	3.51754	6.86498e-05
rrn-2.1	1.81365	3.51532	0.0484948
K10D3.4	1.81152	3.51012	0.00023137
ceh-20	1.80303	3.48953	2.11599e-17
eva-1	1.79748	3.47613	0.00364115
cfz-2	1.79581	3.4721	0.0461351
pgp-1	1.78699	3.45093	2.40821e-24
T12D8.5	1.76474	3.39812	0.00252524
spe-41	1.76358	3.39541	3.61483e-06
K06B9.4	1.75498	3.37522	8.93785e-18
Y54G11A.14	1.74762	3.35803	6.48138e-06
Y58A7A.4	1.74091	3.34247	0.0385939
ugt-19	1.73939	3.33894	1.24966e-10
T02G5.11	1.73509	3.32899	0.00113979
cpr-3	1.73498	3.32875	7.32902e-14
ZK6.11	1.72782	3.31227	1.55121e-29
tbx-11	1.72504	3.3059	0.00394402
cyp-35A4	1.725	3.3058	0.0472822
Y53F4B.45	1.7246	3.30488	2.86686e-09
dhs-26	1.70338	3.25664	0.000478543
EEED8.4	1.70334	3.25654	0.0206594
pals-23	1.70022	3.24951	5.51991e-07
lec-8	1.68858	3.2234	6.51307e-25
B0250.7	1.68581	3.21722	3.50402e-16
F12E12.11	1.67847	3.20088	0.0161041
C49G7.10	1.67663	3.19681	6.9176e-06
bath-21	1.67652	3.19656	0.0187226
Y37H2A.14	1.67605	3.19552	0.00258311
enu-3.5	1.67291	3.18857	1.71284e-10
ctl-3	1.67284	3.18842	3.70369e-12
21ur-14806	1.66572	3.17271	0.0164542
C40A11.8	1.66395	3.16882	0.0155613
clec-180	1.65933	3.15871	0.0478942
cgt-1	1.65546	3.15023	0.00068467
F26H11.4	1.65345	3.14584	0.00162316
ife-5	1.64205	3.12109	5.59625e-08
clec-67	1.63366	3.103	1.15281e-09
ncam-1	1.63312	3.10182	0.00294872
Y97E10AR.1	1.62265	3.07941	0.0305178
Y82E9BR.17	1.62111	3.07612	0.0211333
clec-62	1.6159	3.06504	4.79703e-27
fbxa-60	1.61131	3.0553	1.23536e-10
C01B10.6	1.60937	3.05118	2.23118e-41
Y39A3A.4	1.60637	3.04485	0.0254829
cpt-4	1.60594	3.04393	0.0269224
K06G5.1	1.60477	3.04146	1.73707e-43
Y57G11C.51	1.60007	3.03158	2.23389e-08
sid-2	1.59885	3.02903	1.37544e-09
ZK973.8	1.58539	3.00088	0.0111231
C25F9.5	1.57985	2.9894	2.02009e-05
ham-1	1.57914	2.98792	0.0233187
bcmo-2	1.57741	2.98433	1.12338e-07
R08E3.1	1.57625	2.98195	7.85792e-34
nnt-1	1.57611	2.98165	0.00618755
B0205.13	1.57468	2.9787	0.0125063
sqst-1	1.56227	2.95318	9.308e-28
alr-1	1.56174	2.9521	0.00654061
cec-8	1.55856	2.9456	0.0050855
R09A1.3	1.55295	2.93416	0.00192294
col-95	1.55253	2.93331	0.000525892
Y22D7AR.2	1.55063	2.92946	9.46756e-05
C44B11.6	1.5455	2.91905	0.0495928
T25G12.6	1.53848	2.90488	3.28102e-05
drd-50	1.53795	2.90382	0.000107507
cav-1	1.53089	2.88965	7.37182e-12
bam-2	1.53079	2.88944	5.45608e-21
T24B8.3	1.529	2.88587	4.97031e-07
K10D11.5	1.5233	2.87448	2.6857e-06
gst-39	1.52308	2.87405	0.000270238
thn-1	1.51421	2.85642	3.58119e-06
F41E7.1	1.50994	2.84799	0.000631217
cyp-33C8	1.50953	2.84717	1.07638e-08
ugt-2	1.50635	2.84089	1.38715e-06
dot-1.5	1.50456	2.83739	0.00302569
