## Supplementary material for "poly(UG)-tailed RNAs in Genome Protection and Epigenetic Inheritance": Table S4

### Sheet: Description of Table S4
Table S4. Oligos and strains used in this study.
Sheet #	Sheet Name	Description
1	Oligos	All oligos used for the pUG PCR assay (Figure 1A) and to make DNA templates for in vitro transcription are listed.
2	Strains	All C. elegans strains used in this study are listed.
3	pUG RNAs	List of all pUG RNAs (and dsRNAs) used in this study.

### Sheet: 1_Oligos
Name	Sequence (5'-3')
pUG PCR and qPCR primers
adapter 1 specific reverse	GCT ATG GCT GTT CTC ATG GC
adapter 2 specific reverse	GGC GTC GCC ATA TTC TAC TT
oma-1 pUG PCR forward 1	ATG AAC GTT AAC GGT GAA AAC
oma-1 pUG PCR forward 2	AAC AAC GAG AAG ATC GAT GA
oma-1 pUG PCR miSeq forward	AAT GAT ACG GCG ACC ACC GAG ATC TAC ACT CTT TCC CTA CAC GAC GCT CTT CCG ATC TNN NAA CAA CGA GAA GAT CGA TGA
oma-1 pUG PCR miSeq reverse	CAA GCA GAA GAC GGC ATA CGA GAT (6nt index) GTG ACT GGA GTT CAG ACG TGT GCT CTT CCG ATC TNN NGG CGT CGC CAT ATT CTA CTT
oma-1 pUG qPCR forward	AGG AAC TTC GTC CAA CAT TCG
oma-1 pUG qPCR reverse	TTC CCG TAT GGG CAG AGT
Tc1 pUG PCR forward 1	ATG GTA AAA TCT GTT GGG TG
Tc1 pUG PCR forward 2	CGTTCTCCGTCGACTATTTGG
Tc1 pUG qPCR forward	CAA GAA GTA CCA AAC TGA GAA ATC C
Tc1 pUG qPCR reverse	GGA TGT TGC GAT CCA TCC TAT
gsa-1 pUG PCR forward 1	GAG TTC TAC GAT CAC ATT CT
gsa-1 pUG PCR forward 2	CAC TTG CTG GAA AGA CAA GG
dpy-11 pUG PCR forward 1	ATG CTG CTC CGA TTG CTC GC
dpy-11 pUG PCR forward 2	CGT GCT CGG ACT TTT CGC CG
gfp pUG PCR forward 1	ATG AGT AAA GGA GAA GAA CT
gfp pUG PCR forward 2	TTTCACTGGAGTTGTCCCAA
c38d9.2 pUG PCR forward 1	AAC AAC GAG AAA AGG CCG GA
c38d9.2 pUG PCR forward 2	GAG CCA ACT CAA GAA GCT GG
c38d9.2 pUG qPCR forward	TTA CCA ACG AAA GGA GGA TGA A
c38d9.2 pUG qPCR reverse	GGG TCT TCT CTT GTC TCT TTC TC
f15d4.5 pUG PCR forward 1	AAC AAC GAG AAA AGG CCG GA
f15d4.5 pUG PCR forward 2	AAA CCG ACT CAA GAA TCT GG
f49f1.8 pUG PCR forward 1	ATG GCT GAC AAA GAA GAG CC
f49f1.8 pUG PCR forward 2	GCC ACC ACC CGG TAC TCT GC
w09d7.1 pUG PCR forward 1	ATG GGA GGC AGA AAG TCC AA
w09d7.1 pUG PCR forward 2	CAA AGC AAA AAA TCA ACA AC
k09h11.11 pUG PCR forward 1	ATG AAT TCG GGA TAC GAA AT						with T>A substitution at 542
k09h11.11 pUG PCR forward 2	ACG AAA TGC CAA ATA ATT TG						with T>A substitution at 542
y17d7c.3 pUG PCR forward 1	ATG GCA ATT GTC CGG GAA TG						oma-1(1-50) pUG
y17d7c.3 pUG PCR forward 2	CAA ATT GTA CAC ATT CAC AC						oma-1(1-100) pUG
t04h1.9 pUG PCR forward 1	ATG AAA GAA ATT ATT AAC GT						oma-1(271-541) pUG
t04h1.9 pUG PCR forward 2	TCA AGT TGG ACA ATG TGG AA
tc4v pUG PCR forward 1	TGTCGTCATTCGCAACATTC
tc4v pUG PCR forward 2	CGCCATGGAAGAGCTTGA
tc5 pUG PCR forward 1	CCAAAGTGGGTTCACGAAAG
tc5 pUG PCR forward 2	GTGGTTCTGCAGGAGAAAGG
cer3 pUG PCR forward 1	ATG TCC CGC AAC CCG CAG TT
cer3 pUG PCR forward 2	CAA TAC ACC CCC ACC CAA TG
oligos to amplify DNA templates for T7 reactions
Tc1 pUG RNA T7 template forward	TAA TAC GAC TCA CTA TAG GGA GAA TGG TAA AAT CTG TTG GGT G
Tc1 pUG RNA T7 template reverse	CAC ACA CAC ACA CAC ACA CAC ACA CAC ACA CAC ACA TGC TGT AAA CGT CGA CGA AC
gfppUG RNA T7 template forward	TAATACGACTCACTATAGGGAGACCAC ATGAGTAAAGGAGAAGAACT
gfppUG RNA T7 template reverse	CACACACACACACACACACACACACACACACACACA GATTCTATTAACAAGGGTAT
gfppAU RNA T7 template reverse	ATATATATATATATATATATATATATATATATATAT GATTCTATTAACAAGGGTAT
gfppGC RNA T7 template reverse	CGCGCGCGCGCGCGCGCGCGCGCGCGCGCGCGCGCG GATTCTATTAACAAGGGTAT
gfppCA RNA T7 template reverse	GTGTGTGTGTGTGTGTGTGTGTGTGTGTGTGTGTGT GATTCTATTAACAAGGGTAT
oma-1 pUG RNA T7 template forward	TAATACGACTCACTATAGGGAGACCAC ATGAACGTTAACGGTGAAAAC
oma-1 pUG RNA T7 template reverse	CACACACACACACACACACACACACACACACACACA CGGGATGAATGAAAAGGCAC
oma-1(SNP) pUG RNA T7 template reverse	CACACACACACACACACACACACACACACACACACA CGAATGTATGCGTTTGGTCCATGAACGGGATGAATGAAAAGGCACCG
oma-1 pAU RNA T7 template reverse	ATATATATATATATATATATATATATATATATATAT CGGGATGAATGAAAAGGCAC
oma-1 pGC RNA T7 template reverse	CGCGCGCGCGCGCGCGCGCGCGCGCGCGCGCGCGCG CGGGATGAATGAAAAGGCAC
oma-1(SNP) pGC RNA T7 template reverse	CGCGCGCGCGCGCGCGCGCGCGCGCGCGCGCGCGCG CGAATGTATGCGTTTGGTCCATGAACGGGATGAATGAAAAGGCACCG
oma-1 pCA RNA T7 template reverse	GTGTGTGTGTGTGTGTGTGTGTGTGTGTGTGTGTGT CGGGATGAATGAAAAGGCAC
oma-1 p(UG)1 RNA T7 template reverse	CA CGGGATGAATGAAAAGGCAC
oma-1 p(UG)5 RNA T7 template reverse	CACACACACA CGGGATGAATGAAAAGGCAC
oma-1 p(UG)8 RNA T7 template reverse	CACACACACACACACA CGGGATGAATGAAAAGGCAC
oma-1 p(UG)14 RNA T7 template reverse	CACACACACACACACACACACACACACA CGGGATGAATGAAAAGGCAC
oma-1 p(UG)40 RNA T7 template reverse	CACACACACACACACACACACACACACACACACACACACACACACACACACACACACACACACACACACACACACACACA CGGGATGAATGAAAAGGCAC
oma-1 p(U)18(G)18 RNA T7 template reverse	CCCCCCCCCCCCCCCCCCAAAAAAAAAAAAAAAAAA CGGGATGAATGAAAAGGCACCG
oma-1 scrambed UG RNA T7 template reverse	CCCAAAAAACAAACCCACCCAAACCCAACCCCAAAC CGGGATGAATGAAAAGGCACCG
oma-1 p(UUGG)9 RNA T7 template reverse	CCAACCAACCAACCAACCAACCAACCAACCAACCAA CGGGATGAATGAAAAGGCACCG
oma-1 5' pUG tail T7 template forward	TAATACGACTCACTATAGGGAGACCAC GTGTGTGTGTGTGTGTGTGTGTGTGTGTGTGTGTGT ATGAACGTTAACGGTGAAAAC
oma-1 internal pUG T7 template forward	GTGTGTGTGTGTGTGTGTGTGTGTGTGTGTGTGTGT CACCTCCATTTCAACAGTTTG
oma-1 internal pUG T7 template reverse	CACACACACACACACACACACACACACACACACACA CAACCTGGTTGTTCTGGGGAA
antisense oma-1 pUG RNA T7 template forward	TAATACGACTCACTATAGGGAGACCAC CGGGATGAATGAAAAGGCAC
antisense oma-1 pUG RNA T7 template reverse	GTGTGTGTGTGTGTGTGTGTGTGTGTGTGTGTGTGT ATGAACGTTAACGGTGAAAAC
oma-1(1-50) pUG RNA T7 template reverse	CACACACACACACACACACACACACACACACACACA TCGAGATGATGCTCATCGAT
oma-1(1-100) pUG RNA T7 template reverse	CACACACACACACACACACACACACACACACACACA CGTGATCGAGTGGTGAAACGG
oma-1(271-541) pUG RNA T7 template forward	TAATACGACTCACTATAGGGAGACCAC GCACCTCCATTTCAACAGTTTG

### Sheet: 2_Strains
Strain Name	Genotype	Source
N2	wild-type	CGC
YY1449	rde-3(ne3370) I	2X outcross of WM286 with N2
YY1505	rde-3(ne298) I	2X outcross of WM30 with N2
YY1711	rde-3(ne3370) I; rde-3(ggSi19) II	RDE-3 + 2kb upstream and downstream sequence integrated using CRISPR into the LGII MosSCI site (ttTi5605. See wormbuilder.org for more information on MosSCI.
YY1670	rde-3(gg679)	Reversion of rde-3(ne298) mutation using oligo-mediated CRISPR.
tm1396	oma-1(tm1396) IV	Mitani Lab
YY1569	rde-3(ne298) I; oma-1(zu405) IV
YY1635	rde-3(ne298) I; oma-1(zu405) IV; rde-1(ne219) V
SX461	mjIs31[pie-1::gfp::h2b] II	Miska Lab
YY1332	rde-3(ne3370) I; mjIs31[pie-1::gfp::h2b] II
NL1810	mut-16(pk710) I	CGC
WM27	rde-1(ne219) V	CGC
WM49	rde-4(ne301) III	CGC
	rde-8(tm2252) IV	Mello Lab
JK4605	glp-1(q224) I	CGC
YY1808	rde-8(tm2252) oma-1(zu405) IV; rde-1(ne219) V	introduced zu405 allele into oma-1 locus using oligo-mediated CRISPR in an rde-8(tm2252); rde-1(ne219) double mutant
WM191	sago-2(tm894) ppw-1(tm914) ppw-2(tm1120) wago-2(tm2686) wago-1(tm1414) I; wago-11(tm1127) wago-5(tm1113) wago-4(tm1019) II; hrde-1(tm1200) sago-1(tm1195) III; wago-10(tm1186) V; nrde-3(tm1116) X	CGC
YY1818	unc-22(st136) IV	derived from >8X outcross of NL3643
YY1671	rde-3(ne3370) I; oxTi956 III; unc-22(st136) IV
YY1471	oma-1(zu405) IV; rde-1(ne219) V
OD56	unc-119(ed3) III; ltIs37 [(pAA64) pie-1p::mCherry::his-58 + unc-119(+)] IV	CGC
YY1920	unc-119(ed3) III?; ltIs37 IV; c38d9.2(gg746) V	unc-119(ed3) status unknown
YY1921	rde-3(ne298) I; unc-119(ed3) III?; ltIs37 IV; c38d9.2(gg746) V	unc-119(ed3) status unknown
YY1702	rde-3(gg693) I	gfp::degron::rde-3 at endogenous rde-3 locus
YY1568	mjIs31[pie-1::gfp::h2b] II; rde-1 (ne219) V
YY1635	rde-3(ne298) I; oma-1(zu405) IV; rde-1(ne219) V
YY1664	mut-16(pk710) I ; oma-1(zu405) IV; rde-1(ne219) V
YY1978	rrf-1(gg794) I	ha::TagRFP tag on C-terminus of endogenous rrf-1 locus

### Sheet: 3_pUG RNA sequences
pUG RNA Name	Sequence (5' to 3')
gfp p(UG)18	AUGAGUAAAGGAGAAGAACUUUUCACUGGAGUUGUCCCAAUUCUUGUUGAAUUAGAUGGUGAUGUUAAUGGGCACAAAUUUUCUGUCAGUGGAGAGGGUGAAGGUGAUGCAACAUACGGAAAACUUACCCUUAAAUUUAUUUGCACUACUGGAAAACUACCUGUUCCAUGGCCAACACUUGUCACUACUUUCUGUUAUGGUGUUCAAUGCUUCUCGAGAUACCCAGAUCAUAUGAAACGGCAUGACUUUUUCAAGAGUGCCAUGCCCGAAGGUUAUGUACAGGAAAGAACUAUAUUUUUCAAAGAUGACGGGAACUACAAGACACGUGCUGAAGUCAAGUUUGAAGGUGAUACCCUUGUUAAUAGAAUC UGUGUGUGUGUGUGUGUGUGUGUGUGUGU…
gfp RNA fragment with no tail (also the sense strand of the gfp dsRNA)	AUGAGUAAAGGAGAAGAACUUUUCACUGGAGUUGUCCCAAUUCUUGUUGAAUUAGAUGGUGAUGUUAAUGGGCACAAAUUUUCUGUCAGUGGAGAGGGUGAAGGUGAUGCAACAUACGGAAAACUUACCCUUAAAUUUAUUUGCACUACUGGAAAACUACCUGUUCCAUGGCCAACACUUGUCACUACUUUCUGUUAUGGUGUUCAAUGCUUCUCGAGAUACCCAGAUCAUAUGAAACGGCAUGACUUUUUCAAGAGUGCCAUGCCCGAAGGUUAUGUACAGGAAAGAACUAUAUUUUUCAAAGAUGACGGGAACUACAAGACACGUGCUGAAGUCAAGUUUGAAGGUGAUACCCUUGUUAAUAGAAUC
antisense strand of gfp dsRNA	GAUUCUAUUAACAAGGGUAUCACCUUCAAACUUGACUUCAGCACGUGUCUUGUAGUUCCCGUCAUCUUUGAAAAAUAUAGUUCUUUCCUGUACAUAACCUUCGGGCAUGGCACUCUUGAAAAAGUCAUGCCGUUUCAUAUGAUCUGGGUAUCUCGAGAAGCAUUGAACACCAUAACAGAAAGUAGUGACAAGUGUUGGCCAUGGAACAGGUAGUUUUCCAGUAGUGCAAAUAAAUUUAAGGGUAAGUUUUCCGUAUGUUGCAUCACCUUCACCCUCUCCACUGACAGAAAAUUUGUGCCCAUUAACAUCACCAUCUAAUUCAACAAGAAUUGGGACAACUCCAGUGAAAAGUUCUUCUCCUUUACUCAU
gfp p(AU)18	AUGAGUAAAGGAGAAGAACUUUUCACUGGAGUUGUCCCAAUUCUUGUUGAAUUAGAUGGUGAUGUUAAUGGGCACAAAUUUUCUGUCAGUGGAGAGGGUGAAGGUGAUGCAACAUACGGAAAACUUACCCUUAAAUUUAUUUGCACUACUGGAAAACUACCUGUUCCAUGGCCAACACUUGUCACUACUUUCUGUUAUGGUGUUCAAUGCUUCUCGAGAUACCCAGAUCAUAUGAAACGGCAUGACUUUUUCAAGAGUGCCAUGCCCGAAGGUUAUGUACAGGAAAGAACUAUAUUUUUCAAAGAUGACGGGAACUACAAGACACGUGCUGAAGUCAAGUUUGAAGGUGAUACCCUUGUUAAUAGAAUC AUAUAUAUAUAUAUAUAUAUAUAUAUAUA…
gfp p(GC)18	AUGAGUAAAGGAGAAGAACUUUUCACUGGAGUUGUCCCAAUUCUUGUUGAAUUAGAUGGUGAUGUUAAUGGGCACAAAUUUUCUGUCAGUGGAGAGGGUGAAGGUGAUGCAACAUACGGAAAACUUACCCUUAAAUUUAUUUGCACUACUGGAAAACUACCUGUUCCAUGGCCAACACUUGUCACUACUUUCUGUUAUGGUGUUCAAUGCUUCUCGAGAUACCCAGAUCAUAUGAAACGGCAUGACUUUUUCAAGAGUGCCAUGCCCGAAGGUUAUGUACAGGAAAGAACUAUAUUUUUCAAAGAUGACGGGAACUACAAGACACGUGCUGAAGUCAAGUUUGAAGGUGAUACCCUUGUUAAUAGAAUC GCGCGCGCGCGCGCGCGCGCGCGCGCGCG…
gfp p(CA)18	AUGAGUAAAGGAGAAGAACUUUUCACUGGAGUUGUCCCAAUUCUUGUUGAAUUAGAUGGUGAUGUUAAUGGGCACAAAUUUUCUGUCAGUGGAGAGGGUGAAGGUGAUGCAACAUACGGAAAACUUACCCUUAAAUUUAUUUGCACUACUGGAAAACUACCUGUUCCAUGGCCAACACUUGUCACUACUUUCUGUUAUGGUGUUCAAUGCUUCUCGAGAUACCCAGAUCAUAUGAAACGGCAUGACUUUUUCAAGAGUGCCAUGCCCGAAGGUUAUGUACAGGAAAGAACUAUAUUUUUCAAAGAUGACGGGAACUACAAGACACGUGCUGAAGUCAAGUUUGAAGGUGAUACCCUUGUUAAUAGAAUC CACACACACACACACACACACACACACAC…
oma-1 p(UG)18	AUGAACGUUAACGGUGAAAACAACGAGAAGAUCGAUGAGCAUCAUCUCGAGAGCUCCCUCGCUGGCGUUCCAACUUUGCCCGUUUCACCACUCGAUCACGCUAAGGACUUGUCUCAAACUAAUCCGAAUGCCCAGAUUGGAGAUUUGGUUACUCAAACUGCUAACUUGAUUGCUAUCAAAAAGCAGUUGCUUGAAGAUAUUGCAUUCAACCAACAUAUUCAAUCGAUGCAAGUUCGCGCGAUUCAGAGUUUUCCCCAGAACAACCAGGUUGCACCUCCAUUUCAACAGUUUGAUCCUAGACGCCGCGGAUUAGCCCGAAUGCAGAAACCAGAAUCAUACAAGACUGUGAUCUGCCAAGCUUGGCUCGAAUCUAAGACUUGUUCUUUCGCAGACAACUGC…
oma-1 RNA fragment with no tail (also the sense strand of the oma-1 dsRNA)	AUGAACGUUAACGGUGAAAACAACGAGAAGAUCGAUGAGCAUCAUCUCGAGAGCUCCCUCGCUGGCGUUCCAACUUUGCCCGUUUCACCACUCGAUCACGCUAAGGACUUGUCUCAAACUAAUCCGAAUGCCCAGAUUGGAGAUUUGGUUACUCAAACUGCUAACUUGAUUGCUAUCAAAAAGCAGUUGCUUGAAGAUAUUGCAUUCAACCAACAUAUUCAAUCGAUGCAAGUUCGCGCGAUUCAGAGUUUUCCCCAGAACAACCAGGUUGCACCUCCAUUUCAACAGUUUGAUCCUAGACGCCGCGGAUUAGCCCGAAUGCAGAAACCAGAAUCAUACAAGACUGUGAUCUGCCAAGCUUGGCUCGAAUCUAAGACUUGUUCUUUCGCAGACAACUGC…
antisense strand of oma-1 dsRNA	CGGGAUGAAUGAAAAGGCACCGUUUCCCGUAUGGGCAGAGUCCUGUAGUCGUAUAUUUGUCACAGAGUUUCGUUUUAUACUUAUUGUUCUGCAGCGGCUCGACGAAUGUUGGACGAAGUUCCUCCUCUCCAUGUGCAAACCGGCAGUUGUCUGCGAAAGAACAAGUCUUAGAUUCGAGCCAAGCUUGGCAGAUCACAGUCUUGUAUGAUUCUGGUUUCUGCAUUCGGGCUAAUCCGCGGCGUCUAGGAUCAAACUGUUGAAAUGGAGGUGCAACCUGGUUGUUCUGGGGAAAACUCUGAAUCGCGCGAACUUGCAUCGAUUGAAUAUGUUGGUUGAAUGCAAUAUCUUCAAGCAACUGCUUUUUGAUAGCAAUCAAGUUAGCAGUUUGAGUAACCAAAU…
oma-1 p(AU)18	AUGAACGUUAACGGUGAAAACAACGAGAAGAUCGAUGAGCAUCAUCUCGAGAGCUCCCUCGCUGGCGUUCCAACUUUGCCCGUUUCACCACUCGAUCACGCUAAGGACUUGUCUCAAACUAAUCCGAAUGCCCAGAUUGGAGAUUUGGUUACUCAAACUGCUAACUUGAUUGCUAUCAAAAAGCAGUUGCUUGAAGAUAUUGCAUUCAACCAACAUAUUCAAUCGAUGCAAGUUCGCGCGAUUCAGAGUUUUCCCCAGAACAACCAGGUUGCACCUCCAUUUCAACAGUUUGAUCCUAGACGCCGCGGAUUAGCCCGAAUGCAGAAACCAGAAUCAUACAAGACUGUGAUCUGCCAAGCUUGGCUCGAAUCUAAGACUUGUUCUUUCGCAGACAACUGC…
oma-1 p(GC)18	AUGAACGUUAACGGUGAAAACAACGAGAAGAUCGAUGAGCAUCAUCUCGAGAGCUCCCUCGCUGGCGUUCCAACUUUGCCCGUUUCACCACUCGAUCACGCUAAGGACUUGUCUCAAACUAAUCCGAAUGCCCAGAUUGGAGAUUUGGUUACUCAAACUGCUAACUUGAUUGCUAUCAAAAAGCAGUUGCUUGAAGAUAUUGCAUUCAACCAACAUAUUCAAUCGAUGCAAGUUCGCGCGAUUCAGAGUUUUCCCCAGAACAACCAGGUUGCACCUCCAUUUCAACAGUUUGAUCCUAGACGCCGCGGAUUAGCCCGAAUGCAGAAACCAGAAUCAUACAAGACUGUGAUCUGCCAAGCUUGGCUCGAAUCUAAGACUUGUUCUUUCGCAGACAACUGC…
oma-1 p(CA)18	AUGAACGUUAACGGUGAAAACAACGAGAAGAUCGAUGAGCAUCAUCUCGAGAGCUCCCUCGCUGGCGUUCCAACUUUGCCCGUUUCACCACUCGAUCACGCUAAGGACUUGUCUCAAACUAAUCCGAAUGCCCAGAUUGGAGAUUUGGUUACUCAAACUGCUAACUUGAUUGCUAUCAAAAAGCAGUUGCUUGAAGAUAUUGCAUUCAACCAACAUAUUCAAUCGAUGCAAGUUCGCGCGAUUCAGAGUUUUCCCCAGAACAACCAGGUUGCACCUCCAUUUCAACAGUUUGAUCCUAGACGCCGCGGAUUAGCCCGAAUGCAGAAACCAGAAUCAUACAAGACUGUGAUCUGCCAAGCUUGGCUCGAAUCUAAGACUUGUUCUUUCGCAGACAACUGC…
oma-1 p(UG)1	AUGAACGUUAACGGUGAAAACAACGAGAAGAUCGAUGAGCAUCAUCUCGAGAGCUCCCUCGCUGGCGUUCCAACUUUGCCCGUUUCACCACUCGAUCACGCUAAGGACUUGUCUCAAACUAAUCCGAAUGCCCAGAUUGGAGAUUUGGUUACUCAAACUGCUAACUUGAUUGCUAUCAAAAAGCAGUUGCUUGAAGAUAUUGCAUUCAACCAACAUAUUCAAUCGAUGCAAGUUCGCGCGAUUCAGAGUUUUCCCCAGAACAACCAGGUUGCACCUCCAUUUCAACAGUUUGAUCCUAGACGCCGCGGAUUAGCCCGAAUGCAGAAACCAGAAUCAUACAAGACUGUGAUCUGCCAAGCUUGGCUCGAAUCUAAGACUUGUUCUUUCGCAGACAACUGC…
oma-1 p(UG)5	AUGAACGUUAACGGUGAAAACAACGAGAAGAUCGAUGAGCAUCAUCUCGAGAGCUCCCUCGCUGGCGUUCCAACUUUGCCCGUUUCACCACUCGAUCACGCUAAGGACUUGUCUCAAACUAAUCCGAAUGCCCAGAUUGGAGAUUUGGUUACUCAAACUGCUAACUUGAUUGCUAUCAAAAAGCAGUUGCUUGAAGAUAUUGCAUUCAACCAACAUAUUCAAUCGAUGCAAGUUCGCGCGAUUCAGAGUUUUCCCCAGAACAACCAGGUUGCACCUCCAUUUCAACAGUUUGAUCCUAGACGCCGCGGAUUAGCCCGAAUGCAGAAACCAGAAUCAUACAAGACUGUGAUCUGCCAAGCUUGGCUCGAAUCUAAGACUUGUUCUUUCGCAGACAACUGC…
oma-1 p(UG)8	AUGAACGUUAACGGUGAAAACAACGAGAAGAUCGAUGAGCAUCAUCUCGAGAGCUCCCUCGCUGGCGUUCCAACUUUGCCCGUUUCACCACUCGAUCACGCUAAGGACUUGUCUCAAACUAAUCCGAAUGCCCAGAUUGGAGAUUUGGUUACUCAAACUGCUAACUUGAUUGCUAUCAAAAAGCAGUUGCUUGAAGAUAUUGCAUUCAACCAACAUAUUCAAUCGAUGCAAGUUCGCGCGAUUCAGAGUUUUCCCCAGAACAACCAGGUUGCACCUCCAUUUCAACAGUUUGAUCCUAGACGCCGCGGAUUAGCCCGAAUGCAGAAACCAGAAUCAUACAAGACUGUGAUCUGCCAAGCUUGGCUCGAAUCUAAGACUUGUUCUUUCGCAGACAACUGC…
oma-1 p(UG)14	AUGAACGUUAACGGUGAAAACAACGAGAAGAUCGAUGAGCAUCAUCUCGAGAGCUCCCUCGCUGGCGUUCCAACUUUGCCCGUUUCACCACUCGAUCACGCUAAGGACUUGUCUCAAACUAAUCCGAAUGCCCAGAUUGGAGAUUUGGUUACUCAAACUGCUAACUUGAUUGCUAUCAAAAAGCAGUUGCUUGAAGAUAUUGCAUUCAACCAACAUAUUCAAUCGAUGCAAGUUCGCGCGAUUCAGAGUUUUCCCCAGAACAACCAGGUUGCACCUCCAUUUCAACAGUUUGAUCCUAGACGCCGCGGAUUAGCCCGAAUGCAGAAACCAGAAUCAUACAAGACUGUGAUCUGCCAAGCUUGGCUCGAAUCUAAGACUUGUUCUUUCGCAGACAACUGC…
oma-1 p(UG)40	AUGAACGUUAACGGUGAAAACAACGAGAAGAUCGAUGAGCAUCAUCUCGAGAGCUCCCUCGCUGGCGUUCCAACUUUGCCCGUUUCACCACUCGAUCACGCUAAGGACUUGUCUCAAACUAAUCCGAAUGCCCAGAUUGGAGAUUUGGUUACUCAAACUGCUAACUUGAUUGCUAUCAAAAAGCAGUUGCUUGAAGAUAUUGCAUUCAACCAACAUAUUCAAUCGAUGCAAGUUCGCGCGAUUCAGAGUUUUCCCCAGAACAACCAGGUUGCACCUCCAUUUCAACAGUUUGAUCCUAGACGCCGCGGAUUAGCCCGAAUGCAGAAACCAGAAUCAUACAAGACUGUGAUCUGCCAAGCUUGGCUCGAAUCUAAGACUUGUUCUUUCGCAGACAACUGC…
oma-1 (U)18(G)18	AUGAACGUUAACGGUGAAAACAACGAGAAGAUCGAUGAGCAUCAUCUCGAGAGCUCCCUCGCUGGCGUUCCAACUUUGCCCGUUUCACCACUCGAUCACGCUAAGGACUUGUCUCAAACUAAUCCGAAUGCCCAGAUUGGAGAUUUGGUUACUCAAACUGCUAACUUGAUUGCUAUCAAAAAGCAGUUGCUUGAAGAUAUUGCAUUCAACCAACAUAUUCAAUCGAUGCAAGUUCGCGCGAUUCAGAGUUUUCCCCAGAACAACCAGGUUGCACCUCCAUUUCAACAGUUUGAUCCUAGACGCCGCGGAUUAGCCCGAAUGCAGAAACCAGAAUCAUACAAGACUGUGAUCUGCCAAGCUUGGCUCGAAUCUAAGACUUGUUCUUUCGCAGACAACUGC…
oma-1 UG scrambled	AUGAACGUUAACGGUGAAAACAACGAGAAGAUCGAUGAGCAUCAUCUCGAGAGCUCCCUCGCUGGCGUUCCAACUUUGCCCGUUUCACCACUCGAUCACGCUAAGGACUUGUCUCAAACUAAUCCGAAUGCCCAGAUUGGAGAUUUGGUUACUCAAACUGCUAACUUGAUUGCUAUCAAAAAGCAGUUGCUUGAAGAUAUUGCAUUCAACCAACAUAUUCAAUCGAUGCAAGUUCGCGCGAUUCAGAGUUUUCCCCAGAACAACCAGGUUGCACCUCCAUUUCAACAGUUUGAUCCUAGACGCCGCGGAUUAGCCCGAAUGCAGAAACCAGAAUCAUACAAGACUGUGAUCUGCCAAGCUUGGCUCGAAUCUAAGACUUGUUCUUUCGCAGACAACUGC…
oma-1 (UUGG)9	AUGAACGUUAACGGUGAAAACAACGAGAAGAUCGAUGAGCAUCAUCUCGAGAGCUCCCUCGCUGGCGUUCCAACUUUGCCCGUUUCACCACUCGAUCACGCUAAGGACUUGUCUCAAACUAAUCCGAAUGCCCAGAUUGGAGAUUUGGUUACUCAAACUGCUAACUUGAUUGCUAUCAAAAAGCAGUUGCUUGAAGAUAUUGCAUUCAACCAACAUAUUCAAUCGAUGCAAGUUCGCGCGAUUCAGAGUUUUCCCCAGAACAACCAGGUUGCACCUCCAUUUCAACAGUUUGAUCCUAGACGCCGCGGAUUAGCCCGAAUGCAGAAACCAGAAUCAUACAAGACUGUGAUCUGCCAAGCUUGGCUCGAAUCUAAGACUUGUUCUUUCGCAGACAACUGC…
5' p(UG)18 + sense oma-1	GUGUGUGUGUGUGUGUGUGUGUGUGUGUGUGUGUGU AUGAACGUUAACGGUGAAAACAACGAGAAGAUCGAUGAGCAUCAUCUCGAGAGCUCCCUCGCUGGCGUUCCAACUUUGCCCGUUUCACCACUCGAUCACGCUAAGGACUUGUCUCAAACUAAUCCGAAUGCCCAGAUUGGAGAUUUGGUUACUCAAACUGCUAACUUGAUUGCUAUCAAAAAGCAGUUGCUUGAAGAUAUUGCAUUCAACCAACAUAUUCAAUCGAUGCAAGUUCGCGCGAUUCAGAGUUUUCCCCAGAACAACCAGGUUGCACCUCCAUUUCAACAGUUUGAUCCUAGACGCCGCGGAUUAGCCCGAAUGCAGAAACCAGAAUCAUACAAGACUGUGAUCUGCCAAGCUUG…
internal p(UG)18 in oma-1 sense RNA fragment	AUGAACGUUAACGGUGAAAACAACGAGAAGAUCGAUGAGCAUCAUCUCGAGAGCUCCCUCGCUGGCGUUCCAACUUUGCCCGUUUCACCACUCGAUCACGCUAAGGACUUGUCUCAAACUAAUCCGAAUGCCCAGAUUGGAGAUUUGGUUACUCAAACUGCUAACUUGAUUGCUAUCAAAAAGCAGUUGCUUGAAGAUAUUGCAUUCAACCAACAUAUUCAAUCGAUGCAAGUUCGCGCGAUUCAGAGUUUUCCCCAGAACAACCAGGUU GUGUGUGUGUGUGUGUGUGUGUGUGUGUGUGUGUGU GCACCUCCAUUUCAACAGUUUGAUCCUAGACGCCGCGGAUUAGCCCGAAUGCAGAAACCAGAAUCAUACAAGACUGUGAUCUGCCAAGCUU…
oma-1 p(UG)18 with SNP	AUGAACGUUAACGGUGAAAACAACGAGAAGAUCGAUGAGCAUCAUCUCGAGAGCUCCCUCGCUGGCGUUCCAACUUUGCCCGUUUCACCACUCGAUCACGCUAAGGACUUGUCUCAAACUAAUCCGAAUGCCCAGAUUGGAGAUUUGGUUACUCAAACUGCUAACUUGAUUGCUAUCAAAAAGCAGUUGCUUGAAGAUAUUGCAUUCAACCAACAUAUUCAAUCGAUGCAAGUUCGCGCGAUUCAGAGUUUUCCCCAGAACAACCAGGUUGCACCUCCAUUUCAACAGUUUGAUCCUAGACGCCGCGGAUUAGCCCGAAUGCAGAAACCAGAAUCAUACAAGACUGUGAUCUGCCAAGCUUGGCUCGAAUCUAAGACUUGUUCUUUCGCAGACAACUGC…
oma-1 (pGC)18 with SNP	AUGAACGUUAACGGUGAAAACAACGAGAAGAUCGAUGAGCAUCAUCUCGAGAGCUCCCUCGCUGGCGUUCCAACUUUGCCCGUUUCACCACUCGAUCACGCUAAGGACUUGUCUCAAACUAAUCCGAAUGCCCAGAUUGGAGAUUUGGUUACUCAAACUGCUAACUUGAUUGCUAUCAAAAAGCAGUUGCUUGAAGAUAUUGCAUUCAACCAACAUAUUCAAUCGAUGCAAGUUCGCGCGAUUCAGAGUUUUCCCCAGAACAACCAGGUUGCACCUCCAUUUCAACAGUUUGAUCCUAGACGCCGCGGAUUAGCCCGAAUGCAGAAACCAGAAUCAUACAAGACUGUGAUCUGCCAAGCUUGGCUCGAAUCUAAGACUUGUUCUUUCGCAGACAACUGC…
antisense oma-1 p(UG)18	CGGGAUGAAUGAAAAGGCACCGUUUCCCGUAUGGGCAGAGUCCUGUAGUCGUAUAUUUGUCACAGAGUUUCGUUUUAUACUUAUUGUUCUGCAGCGGCUCGACGAAUGUUGGACGAAGUUCCUCCUCUCCAUGUGCAAACCGGCAGUUGUCUGCGAAAGAACAAGUCUUAGAUUCGAGCCAAGCUUGGCAGAUCACAGUCUUGUAUGAUUCUGGUUUCUGCAUUCGGGCUAAUCCGCGGCGUCUAGGAUCAAACUGUUGAAAUGGAGGUGCAACCUGGUUGUUCUGGGGAAAACUCUGAAUCGCGCGAACUUGCAUCGAUUGAAUAUGUUGGUUGAAUGCAAUAUCUUCAAGCAACUGCUUUUUGAUAGCAAUCAAGUUAGCAGUUUGAGUAACCAAAU…
oma-1(1-50) p(UG)18	AUGAACGUUAACGGUGAAAACAACGAGAAGAUCGAUGAGCAUCAUCUCGA UGUGUGUGUGUGUGUGUGUGUGUGUGUGUGUGUGUG
oma-1(1-100) p(UG)18	AUGAACGUUAACGGUGAAAACAACGAGAAGAUCGAUGAGCAUCAUCUCGAGAGCUCCCUCGCUGGCGUUCCAACUUUGCCCGUUUCACCACUCGAUCACG UGUGUGUGUGUGUGUGUGUGUGUGUGUGUGUGUGUG
oma-1(1-270) p(UG)18	AUGAACGUUAACGGUGAAAACAACGAGAAGAUCGAUGAGCAUCAUCUCGAGAGCUCCCUCGCUGGCGUUCCAACUUUGCCCGUUUCACCACUCGAUCACGCUAAGGACUUGUCUCAAACUAAUCCGAAUGCCCAGAUUGGAGAUUUGGUUACUCAAACUGCUAACUUGAUUGCUAUCAAAAAGCAGUUGCUUGAAGAUAUUGCAUUCAACCAACAUAUUCAAUCGAUGCAAGUUCGCGCGAUUCAGAGUUUUCCCCAGAACAACCAGGUU UGUGUGUGUGUGUGUGUGUGUGUGUGUGUGUGUGUG
oma-1(271-541) p(UG)18	GCACCUCCAUUUCAACAGUUUGAUCCUAGACGCCGCGGAUUAGCCCGAAUGCAGAAACCAGAAUCAUACAAGACUGUGAUCUGCCAAGCUUGGCUCGAAUCUAAGACUUGUUCUUUCGCAGACAACUGCCGGUUUGCACAUGGAGAGGAGGAACUUCGUCCAACAUUCGUCGAGCCGCUGCAGAACAAUAAGUAUAAAACGAAACUCUGUGACAAAUAUACGACUACAGGACUCUGCCCAUACGGGAAACGGUGCCUUUUCAUUCAUCCCG UGUGUGUGUGUGUGUGUGUGUGUGUGUGUGUGUGUG
Tc1 p(UG)18	AUGGUAAAAUCUGUUGGGUGUAAAAAUCUUUCCUUGGACGUCAAGAAAGCCAUUGUAGCUGGCUUCGAACAAGGAAUACCCACGAAAAUGCUCGCGCUGCAAAUUCAACGUUCUCCGUCGACUAUUUGGAAAGUAAUCAAGAAGUACCAAACUGAGAAAUCCGUCGCUUUGAGAAUCUCGCCCGGCAGGCCUCGAGUGACAACCCAUAGGAUGGAUCGCAACAUCCUCCGAUCAGCAAGAGAAGAUCCGCAUAGGACCGCCACGGAUAUUCAAAUGAUUAUAAGUUCUCCAAAUGAACCUGUACCAAGUAAACGAACUGUUCGUCGACGUUUACAGCAUGUGUGUGUGUGUGUGUGUGUGUGUGUGUGUGUGUG
